# Host innate immune response profiling reveals hidden viral infections across diverse animal species

**DOI:** 10.64898/2026.03.16.711951

**Authors:** Luca Nishimura, Hiroaki Unno, Kyoko Kurihara, Mai Suganami, Junna Kawasaki, Spyros Lytras, Kaho Okumura, Edward C Holmes, Jumpei Ito, Kei Sato

## Abstract

Virus discovery using RNA-seq data from wildlife and livestock offers a powerful strategy for identifying unknown pathogens with pandemic potential. However, conventional approaches rely on homology-based searches that have limited sensitivity for highly divergent viruses, are computationally intensive at scale, and cannot distinguish true infections from contamination. Viral infection induces interferon-stimulated genes (ISGs), key components of the frontline antiviral defense, and their expression serves as a robust indicator of viral infection. Here, we developed a host-response–based virus discovery framework that rapidly quantifies ISG expression and predicts viral infection status. Applying this framework to ∼210,000 RNA-seq data sets from diverse mammalian and avian species, we identified hidden viral infections across diverse hosts, including those caused by highly divergent viruses missed by a conventional approach. Our framework complements existing virus discovery strategies by adding host innate immune response context and enabling computationally efficient prescreening for scalable viral surveillance.

**Highlights:**

- Host response–based virus discovery in wildlife and livestock RNA-seq data
- Quantify interferon-stimulated gene (ISG) expression and predict viral infection
- Analysis of ∼210,000 RNA-seq data sets reveals hidden viral infections
- Detects highly divergent viruses and scalable viral surveillance through rapid prescreening
