## Supplementary material for "Host innate immune response profiling reveals hidden viral infections across diverse animal species": Table S1

### Sheet: Table S1(Host reference)
Table S1: Reference genome and gene annotation information used for STAR mapping
Host species	Genome assembly	Type	Release date	URL
Gallus gallus	GCF_016699485.2	NCBI RefSeq	2021-01-19	https://www.ncbi.nlm.nih.gov/datasets/genome/GCF_016699485.2/
Homo sapiens	GCF_000001405.40	NCBI RefSeq	2022-02-03	https://www.ncbi.nlm.nih.gov/datasets/genome/GCF_000001405.40/
Rattus norvegicus	GCF_036323735.1	NCBI RefSeq	2024-01-31	https://www.ncbi.nlm.nih.gov/datasets/genome/GCF_036323735.1/
Myotis lucifugus	GCF_000147115.1	NCBI RefSeq	2010-09-14	https://www.ncbi.nlm.nih.gov/datasets/genome/GCF_000147115.1/
Pteropus vampyrus	GCF_000151845.1	NCBI RefSeq	2014-12-05	https://www.ncbi.nlm.nih.gov/datasets/genome/GCF_000151845.1/
Sus scrofa	GCF_000003025.6	NCBI RefSeq	2017-02-07	https://www.ncbi.nlm.nih.gov/datasets/genome/GCF_000003025.6/
Ovis aries	GCF_016772045.2	NCBI RefSeq	2023-07-20	https://www.ncbi.nlm.nih.gov/datasets/genome/GCF_016772045.2/
Bos taurus	GCF_002263795.3	NCBI RefSeq	2023-07-01	https://www.ncbi.nlm.nih.gov/datasets/genome/GCF_002263795.3/
Equus caballus	GCF_002863925.1	NCBI RefSeq	2018-01-05	https://www.ncbi.nlm.nih.gov/datasets/genome/GCF_002863925.1/
Canis lupus	GCF_011100685.1	NCBI RefSeq	2020-03-10	https://www.ncbi.nlm.nih.gov/datasets/genome/GCF_011100685.1/
Alexandromys fortis	GCF_014885135.2	NCBI RefSeq	2020-10-13	https://www.ncbi.nlm.nih.gov/datasets/genome/GCF_014885135.2/
