## Supplementary material for "Host innate immune response profiling reveals hidden viral infections across diverse animal species": Table S2

### Sheet: Table S2 (ISG & ICG list)
Table S2: List of ISGs and ICGs used in ISG Profiler
Human gene symbol	Gene ID	type	Conservation level
ADAR	103	ISG	Amniota
AZI2	113451	ISG	Amniota
B2M	567	ISG	Amniota
CD274	29126	ISG	Amniota
CD47	961	ISG	Amniota
CMPK2	129607	ISG	Amniota
CMTR1	23070	ISG	Amniota
DHX58	79132	ISG	Amniota
DNAJC13	23317	ISG	Amniota
DTX3L	151636	ISG	Amniota
ERAP1	51752	ISG	Amniota
FMR1	2332	ISG	Amniota
IFI35	3430	ISG	Amniota
IFIH1	64135	ISG	Amniota
IFIT2	3433	ISG	Mammalia
IFIT3	3437	ISG	Mammalia
IL15RA	3601	ISG	Amniota
IRF1	3659	ISG	Amniota
IRF7	3665	ISG	Amniota
MORC3	23515	ISG	Amniota
MOV10	4343	ISG	Amniota
MX1	4599	ISG	Mammalia
MYD88	4615	ISG	Amniota
NMI	9111	ISG	Amniota
N4BP1	9683	ISG	Amniota
NLRC5	84166	ISG	Amniota
NUB1	51667	ISG	Amniota
OAS1	4938	ISG	Placentalia
PARP12	64761	ISG	Amniota
PARP14	54625	ISG	Amniota
PARP9	83666	ISG	Amniota
PML	5371	ISG	Amniota
PNPT1	87178	ISG	Amniota
RFX5	5993	ISG	Amniota
RICTOR	253260	ISG	Amniota
RNF114	55905	ISG	Amniota
RNF213	57674	ISG	Amniota
RSAD2	91543	ISG	Amniota
TAP1	23541	ISG	Amniota
TAP2	266629	ISG	Mammalia
SHISA5	51246	ISG	Amniota
SAT1	10861	ISG	Amniota
SOCS1	8651	ISG	Amniota
STAT1	6772	ISG	Amniota
STAT2	6773	ISG	Amniota
TAPBP	6892	ISG	Amniota
TAPBPL	55080	ISG	Amniota
TENT5A	55603	ISG	Amniota
TLR3	7098	ISG	Amniota
TNFSF10	8743	ISG	Amniota
TRAFD1	10906	ISG	Amniota
TRIM21	6737	ISG	Mammalia
TRIM25	7706	ISG	Amniota
UBE2L6	9246	ISG	Amniota
USP18	11274	ISG	Amniota
USP25	29761	ISG	Amniota
ZC3HAV1	56829	ISG	Placentalia
ZCCHC2	54877	ISG	Amniota
ZNFX1	57169	ISG	Amniota
EEF2	1938	ICG	Amniota
RPL4	6124	ICG	Amniota
ATP5F1B	506	ICG	Amniota
CLTC	1213	ICG	Amniota
RHOA	387	ICG	Amniota
RPL13	6137	ICG	Amniota
COPA	1314	ICG	Amniota
EIF4G1	1981	ICG	Amniota
ATP5F1A	498	ICG	Amniota
SF3B1	23451	ICG	Amniota
EIF4H	7458	ICG	Amniota
DDX3X	1654	ICG	Amniota
VCP	7415	ICG	Amniota
EIF4G2	1982	ICG	Amniota
PSMD2	5708	ICG	Amniota
PRKAR1A	5573	ICG	Amniota
SON	6651	ICG	Amniota
RPLP0	6175	ICG	Amniota
CAPRIN1	4076	ICG	Amniota
PGK1	5230	ICG	Amniota
RPN1	6184	ICG	Amniota
CHD4	1108	ICG	Amniota
TMBIM6	7009	ICG	Amniota
RPS3	6188	ICG	Amniota
ARCN1	372	ICG	Amniota
CTNNB1	1499	ICG	Amniota
CAPZB	832	ICG	Amniota
KPNB1	3837	ICG	Amniota
COPG1	22820	ICG	Amniota
SERBP1	26135	ICG	Amniota
SNRNP200	23020	ICG	Amniota
ARPC2	10109	ICG	Amniota
EIF1	10209	ICG	Amniota
DDX17	10521	ICG	Amniota
DDX5	1655	ICG	Amniota
SLC25A3	5250	ICG	Amniota
EIF3A	8661	ICG	Amniota
RAB7A	7879	ICG	Amniota
CSNK1A1	1452	ICG	Amniota
RNF10	9921	ICG	Amniota
RPL19	6143	ICG	Amniota
UBA52	7311	ICG	Amniota
TMED10	10972	ICG	Amniota
PCBP2	5094	ICG	Amniota
PDCD6IP	10015	ICG	Amniota
HNRNPU	3192	ICG	Amniota
TMED2	10959	ICG	Amniota
FAM120A	23196	ICG	Amniota
EIF3B	8662	ICG	Amniota
PICALM	8301	ICG	Amniota
HDGF	3068	ICG	Amniota
ACTR2	10097	ICG	Amniota
OAZ1	4946	ICG	Amniota
SRPRA	6734	ICG	Amniota
CDC37	11140	ICG	Amniota
SEC31A	22872	ICG	Amniota
RPS11	6205	ICG	Amniota
PAFAH1B1	5048	ICG	Amniota
EIF5	1983	ICG	Amniota
ENO1	2023	ICG	Amniota
SERINC1	57515	ICG	Amniota
HSPA5	3309	ICG	Amniota
EIF3H	8667	ICG	Amniota
EIF3I	8668	ICG	Amniota
GNAI2	2771	ICG	Amniota
RPS8	6202	ICG	Amniota
SUPT6H	6830	ICG	Amniota
CNBP	7555	ICG	Amniota
PDIA3	2923	ICG	Amniota
DCTN2	10540	ICG	Amniota
MYL6	4637	ICG	Amniota
RPL8	6132	ICG	Amniota
YWHAB	7529	ICG	Amniota
ACTR3	10096	ICG	Amniota
COPB2	9276	ICG	Amniota
TM9SF2	9375	ICG	Amniota
AP2B1	163	ICG	Amniota
GNB1	2782	ICG	Amniota
COPB1	1315	ICG	Amniota
LAMP1	3916	ICG	Amniota
EEF1G	1937	ICG	Amniota
NFE2L1	4779	ICG	Amniota
COPE	11316	ICG	Amniota
DCTN1	1639	ICG	Amniota
RAB1A	5861	ICG	Amniota
GDI2	2665	ICG	Amniota
EPRS1	2058	ICG	Amniota
EEF1A1	1915	ICG	Amniota
ATP1A1	476	ICG	Amniota
SSR1	6745	ICG	Amniota
RPL18A	6142	ICG	Amniota
DDOST	1650	ICG	Amniota
RPS14	6208	ICG	Amniota
SF3B3	23450	ICG	Amniota
PSMC3	5702	ICG	Amniota
AMFR	267	ICG	Amniota
RPL5	6125	ICG	Amniota
WDR1	9948	ICG	Amniota
MBTPS1	8720	ICG	Amniota
EIF4G3	8672	ICG	Amniota
