## Supplementary material for "Host innate immune response profiling reveals hidden viral infections across diverse animal species": Table S6

### Sheet: Table S6 (Phylogenetic tree)
Table S6: Information on parameters used in phylogenetic analyses
Taxonomic group	Target viral protein	% identity clustering cutoff for reference	Minimum length cutoff for reference	Number of sequences in the final tree	Substitution model
Parvoviridae	NS1	90	500	689	Q.YEAST+F+R10
Chaphamaparvovirus	NS1	90	500	196	Q.PFAM+F+R8
Hepatovirus, Avihepatovirus, Tremovirus	Polyprotein	90	2000	51	LG+F+R6
Protoparvovirus	VP1	97	600	67	LG+F+R4
Arteriviridae	ORF1a	90	1500	293	Q.PLANT+F+R9
